# A polygenic architecture with conditionally neutral effects underlies ecological differentiation in *Silene*

**DOI:** 10.1101/2021.07.06.451304

**Authors:** Susanne Gramlich, Xiaodong Liu, Adrien Favre, C. Alex Buerkle, Sophie Karrenberg

**Affiliations:** Department of Ecology and Genetics, Uppsala University, Norbyvägen 18D, 75267 Uppsala, Sweden; The Bioinformatics Center, Department of Biology, University of Copenhagen, Ole Maaløes Vej 5, 2200, Copenhagen, Denmark; Senckenberg Research Institute and Natural History Museum, Senckenberganlage 25, 60325 Frankfurt/Main, Germany; Department of Botany, University of Wyoming, 1000 E. University Ave. Laramie, WY82071, USA

**Keywords:** adaptation, Bayesian Sparse Linear Mixed Models (BSLMM), conditional neutrality, ddRAD-Seq, reproductive isolation, speciation, *Silene*

## Abstract

- Ecological differentiation can drive speciation but it is unclear how the genetic architecture of habitat-dependent fitness contributes to lineage divergence. We investigated the genetic architecture of cumulative flowering, a fitness component, in second-generation hybrids between *Silene dioica* and *S. latifolia* transplanted into the natural habitat of each species.
- We used reduced-representation sequencing and Bayesian Sparse Linear Mixed Models (BSLMMs) to analyze the genetic control of cumulative flowering in each habitat.
- Our results point to a polygenic architecture of cumulative flowering. Allelic effects were mostly beneficial or deleterious in one habitat and neutral in the other. The direction of allelic effects was associated with allele frequency differences between the species: positive-effect alleles were often derived from the native species, whereas negative-effect alleles, at other loci, tended to originate from the non-native species.
- We conclude that ecological differentiation is governed and maintained by many loci with small, conditionally neutral effects. Conditional neutrality may result from differences in selection targets in the two habitats and provides hidden variation upon which selection can act. Polygenic architectures of adaptive differentiation are expected to be transient during lineage divergence and may therefore be unrelated to high genetic differentiation at the underlying loci.
