## Supporting Information Table for "A polygenic architecture with conditionally neutral effects underlies ecological differentiation in *Silene*"

### Sheet: Table S1
Table S1. Description and location of source populations of two campion species Silene dioica and S. latifolia and of transplant sites in the Swiss Alps (see also Favre et al. 2017). Source of Climate data: MeteoSwiss, Zurich, Switzerland.
	Abbreviation	Location	Altitude (m a.s.l.)	Coordinate N	Coordinate E	Habitat description	Mean annual Temperature	Annual precipitation	Climate data, time period
Source populations
Species
S. dioica	GOT	Gotthard	1800	46°35'28.72	8°33'32.81	subalpine shrubland	1	1664	long-term average (1960-1990)
S. dioica	DAV	Davos	1800	46°48'10.46	9°53'47.68	open river bank	0.4	1030	long-term average (1960-1990)
S. dioica	SUS	Susch	1430	46°44'39.74	10°04'45.37	rich montane meadow	2.5	877	long-term average (1960-1990)
S. latifolia	BRE (LEU)	Brentjong	950	46°19'12.13	7°38'57.32	open field, fallow	8	1049	long-term average (1960-1990)
S. latifolia	GOR	Gordemo	400	46°11'12.63	8°50'59.25	vinyard	12.1	1765	long-term average (1960-1990)
S. latifolia	SUR	Sur En	1120	46°48'52.73	10°21'34.70	gravel pit/river bank	4.8	733	long-term average (1960-1990)
Transplant sites
Resident species
S. latifolia		Gampel	646	49°18'47.55	7°43'15.20	dry meadow/pasture	8.8275	809.5	during experiment (2007-2010)
S. latifolia		Leuk	962	49°19'15.89	7°38'45.56	terrassed field	8.1425	1037.25	during experiment (2007-2010)
S. dioica		La Fouly	1248	45°58'32.94	7°07'09.03	rich montane meadow/pasture	3.275	985	during experiment (2007-2010)
S. dioica		Bodmen	1402	49°21'41.44	7°36'37.14	rich montane meadow/pasture	5.1025	1204	during experiment (2007-2010)

### Sheet: Table S2
Table S2. First- and second generation crosses between Silene dioica and S. latifolia, see table S1 for population information. Family numbers in the first generation of crosses correspond to parents in the second generation. All families of the second generation were used to analyse adaptative differentiation in a reciprocal transplant experiment. 19 F2 families used in a genetic association ana…
First crossing generation (cross number in bold)
Sex				Female parent
	Species			F0 S. dioica									F0 S. latifolia
		Pop.		DAV			GOT			SCH			LEU			SUR			GOR
			Ind.	1	2	3	1	2	3	1	2	3	1	2	3	1	2	3	1	2	3
Male parent	F0 S. dioica	DAV	1				7												31
			2							13							27
			3	1											23
		GOT	1		3									21
			2								15										35
			3					9								25
		SCH	1			5							19
			2									17								33
			3						11									29
	F0 S. latifolia	LEU-2	1	2											24
			2				8												32
			3							14							28
		SUR	1		4									22
			2					10								26
			3								16										36
		GOR	1			6							20
			2						12									30
			3									18								34
	Second crossing generation (used for transplant experiment)
	sex			Female parent (cross number from first generation above)
		cross		1	3	5	7	9	11	13	15	17	2	4	6	8	10	12	14	16	18	19	21	23	25	27	29	31	33	35	20	22	24	26	28	30	32	34	36
				Crosses within Silene dioica																											First-generation hybrids (F1L)
	Male parent	1							D11		R22	R28																			HL1				HL9	R51
		3								D13																						HL2						R59
		5							D12		D15																							HL7		HL11		HL15
		7				D5						D18																			HL8		R37
		9				D6				D14																						R34							HL17
		11		D1	D3																												HL5
		13					D7	D10			D16																					HL13			HL10
		15		D2			D8																										HL6
		17			D4								Second-generation hybrids (F2)																							HL12	HL14
		2																			F9
		4														F4														F18
		6															F5						F11		R39
		8																		F8							F15
		10																	F7										F17
		12											F1									F10
		14													F3													F16
		16																F6						F12
		18												F2												F14
		19													F21										F31
		21												F20												F32
		23																F24			R29								R56
		25																	F25									F34
		27														R14							R32
		29											R2																	F36
		31																		F26		F28
		33																						R35
		35		First-generation hybrids (F1D)													F23										R46				Crosses within Silene latifolia
		20		HD1							HD15																							L7	L9
		22			HD3			HD8																												L11		L14	L16
		24					R12			HD13																										L12		R58	L17
		26							HD10																						R31						L13
		28						HD9				R27																			L1					R50
		30							HD11			HD18																					L5
		32		HD2			HD7																									L3		L8	L10
		34							HD12		HD16																					L4
		36		R1		HD5					HD17																						L6

### Sheet: Table S3
Table S3. List over individuals used in for two generations of crosses between the campions Silene dioica and S. latifolia (see also Table S2). Upper table: sample identification of 36 F0 individuals from three populations of each species (see table S1 for population information). Lower table: Ancestry of 19 families of second-generation hybrids (F2) that were used for the analysis of the genetic…
F0 individuals
Species	Generation	ID Table S2	Sex	Sample ID	ddRADseq data generated in
SD	F0	DAV1	F	Sample_DAV583_1C	this study
SD	F0	DAV1	M	Sample_DAV583B	this study
SD	F0	DAV2	F	Sample_DAV594A	this study
SD	F0	DAV2	M	Sample_DAV594B	this study
SD	F0	DAV3	M	Sample_DAV599A	this study
SD	F0	DAV3	F	Sample_DAV599B	this study
SD	F0	GOT1	M	Sample_GOT1015_1C	this study
SD	F0	GOT1	F	Sample_GOT1015A	this study
SD	F0	GOT2	F	Sample_GOT1017B	this study
SD	F0	GOT2	M	Sample_GOT1017C	this study
SD	F0	GOT3	M	Sample_GOT1036B	this study
SD	F0	GOT3	F	Sample_GOT1036C	this study
SD	F0	SCH3	M	Sample_SCH205_1C	this study
SD	F0	SCH2	F	Sample_SCH24C	this study
SD	F0	SCH1	M	Sample_SCH25_1A	this study
SD	F0	SCH1	F	Sample_SCH25C	this study
SD	F0	SCH3	F	SCH205B	Liu & Karrenberg 2018
SD	F0	SCH2	M	SCH242B	Liu & Karrenberg 2018
SL	F0	GOR1	F	Sample_GOR1414	this study
SL	F0	GOR1	M	Sample_GOR1465	this study
SL	F0	GOR3	F	Sample_GOR3290	this study
SL	F0	GOR2	M	Sample_GOR348	this study
SL	F0	GOR2	M	GOR303	Liu & Karrenberg 2018											F15: NA=samples not genotyped
SL	F0	GOR2	F	GOR354	Liu & Karrenberg 2018
SL	F0	LEU1	M	Sample_LEU1312	this study
SL	F0	LEU1	F	Sample_LEU1373	this study
SL	F0	LEU2	M	Sample_LEU2174	this study
SL	F0	LEU2	F	Sample_LEU2371	this study
SL	F0	LEU3	M	Sample_LEU4169	this study
SL	F0	LEU3	F	Sample_LEU4198	this study
SL	F0	SUR1	M	Sample_SUR1229	this study
SL	F0	SUR1	F	Sample_SUR1381	this study
SL	F0	SUR2	F	Sample_SUR3231	this study
SL	F0	SUR2	M	Sample_SUR3232	this study
SL	F0	SUR3	F	Sample_SUR4340	this study
SL	F0	SUR3	M	Sample_SUR4459	this study
F2 families
F2 family ID	F1 mother	Parents of F1 mother (F0)		F1 father	Parents of F1 father (F0)
		SD	SL		SD	SL
F1	Sample_2F3	Sample_DAV583_1C	Sample_LEU1312	Sample_12F7	Sample_GOT1036C	Sample_GOR348
F10	Sample_19R29	Sample_SCH25_1A	Sample_LEU1373	Sample_12F3	Sample_GOT1036C	Sample_GOR348
F15	Sample_29C2	Sample_SCH205_1C	Sample_SUR4340	Sample_8F1	Sample_GOT1015A	Sample_LEU2174
F2	Sample_4F4	Sample_DAV594A	Sample_SUR1229	Sample_18A1	SCH205B	GOR303
F26	Sample_16D7	Sample_SCH24C	Sample_SUR4459	Sample_13F3	Sample_DAV583B	Sample_GOR1414
F3	Sample_6E2	Sample_DAV599B	Sample_GOR1465	Sample_14D2	Sample_SCH25C	Sample_LEU4169
F31	Sample_25C4	Sample_GOT1036B	Sample_SUR1381	Sample_19R20	Sample_SCH25_1A	Sample_LEU1373
F32	Sample_27R5	Sample_DAV594B	Sample_SUR3231	Sample_21D1	Sample_GOT1015_1C	Sample_LEU2371
F34	Sample_31R24	Sample_DAV583B	Sample_GOR1414	Sample_25A1	Sample_GOT1036B	Sample_SUR1381
F36	Sample_35C2	Sample_GOT1017C	Sample_GOR3290	Sample_29D5	Sample_SCH205_1C	Sample_SUR4340
F4	Sample_8E7	Sample_GOT1015A	Sample_LEU2174	Sample_4B1	Sample_DAV594A	Sample_SUR1229
F5	Sample_10F5	Sample_GOT1017B	Sample_SUR3232	Sample_6B1	Sample_DAV599B	Sample_GOR1465
F6	Sample_12F2	Sample_GOT1036C	Sample_GOR348	Sample_16C3	Sample_SCH24C	Sample_SUR4459
F7	Sample_14B1	Sample_SCH25C	Sample_LEU4169	Sample_10J11	Sample_GOT1017B	Sample_SUR3232
F9	Sample_18C6	SCH205B	GOR303	Sample_2D5	Sample_DAV583_1C	Sample_LEU1312
R32	Sample_21C29	Sample_GOT1015_1C	Sample_LEU2371	Sample_27R4	Sample_DAV594B	Sample_SUR3231
R35	Sample_23A9	Sample_DAV599A	Sample_LEU4198	Sample_33F8	SCH242B	GOR354
R46	Sample_29F1	Sample_SCH205_1C	Sample_SUR4340	Sample_35D6	Sample_GOT1017C	Sample_GOR3290
R56	Sample_33F4	SCH242B	GOR354	Sample_23B7	Sample_DAV599A	Sample_LEU4198

### Sheet: Table S4
Table S4. Effects sizes for loci with posterior inclusion probabilities (PIP) over 0.01 in Bayesian Sparse Linear Mixed Models (BSLMMs) of cumulative flowering, a fitness component, in second-generation hybrids between the campions Silene dioica and S. latifolia, transplanted into the habitat of each species. Given are posterior inclusion probability (PIP), raw effect sizes (beta hat) as well as …
Habitat	Locus	PIP	β hat	β bar
Silene dioica	E1123650_L120-116	0.0132	-0.4838	-0.0066
		(0.0129, 0.0136)	(-0.4966 , -0.4607)	(-0.00694, -0.00623)
Silene latifolia	E926087_L227-164	0.0198	-0.394	-0.008
		(0.0187, 0.0210)	(-0.3999, -0.3822)	(-0.00856, -0.00737)
	E199310_L170-98	0.0162	-0.5213	-0.0086
		(0.0151, 0.0171)	(-0.5368 , -0.5047)	(-0.00935, -0.00782)
